# Circadian transcriptome in cultured cells depends on synchronisation method and differs from *in vivo* condition

**DOI:** 10.64898/2026.07.20.739603

**Authors:** Michal Dudek, Cátia F. Gonçalves, Judith A. Hoyland, Qing-Jun Meng

**Affiliations:** Manchester Cell Matrix Centre, Faculty of Biology, Medicine and Health, University of Manchester, M13 9PT, UK; Centre for Biological Timing, Faculty of Biology, Medicine and Health, University of Manchester, M13 9PT, UK; Division of Cell Matrix Biology and Regenerative Medicine, Faculty of Biology, Medicine and Health, University of Manchester, Manchester Academic Health Science Centre, Manchester, M13 9PT, UK; NIHR Manchester Biomedical Research Centre, Central Manchester Foundation Trust, Manchester Academic Health Science Centre, Manchester, M13 9PT, UK

## Abstract

*In vitro* synchronisation is widely used to study circadian clocks in cells, but whether cultured cells recapitulate tissue-level rhythmic outputs remains unclear. Articular cartilage provides a useful model to address this because chondrocytes are the only resident cell type. Here, we compared circadian time series transcriptomes between primary mouse chondrocytes synchronised by heat shock, dexamethasone, or osmotic stress and *in vivo* cartilage tissue. All three stimuli robustly synchronised core clock gene rhythms but produced distinct circadian phases and markedly different rhythmic transcriptomes, depending on the synchronizer. Heat shock, dexamethasone, and osmotic stress yielded 5255, 2008, and 879 transcripts classified as rhythmic, respectively, in primary chondrocytes, yet only 64 genes were shared across the three *in vitro* datasets, and only 15 were shared when *in vivo* cartilage transcriptome was included. Pairwise comparisons between synchronizers revealed some statistically enriched overlaps, but only marginally above chance, and shared genes showed limited conservation of circadian phase. Functional enrichment analysis also revealed stimulus-dependent rhythmic programmes with modest pathway-level overlap. These findings indicate that circadian output in cultured cells is shaped by the synchronising cue and cellular microenvironment. We also present BodyClocks.org, an interactive resource implementing this comparative framework across a curated collection of circadian transcriptomic datasets.
