## Supplementary_table_2 for "Circadian transcriptome in cultured cells depends on synchronisation method and differs from *in vivo* condition"

Dataset1	Dataset2	Universe_Size	Size1	Size2	Overlap	Expected	Fold_Enrichment	Jaccard_Index	P_value	BH_adjusted_P_value	Significant	Significant_BH	BH.Q cut-off
Osmo	Dex	11718	853	1891	144	137.65	1.05	0.055	0.283858905290687	0.340630686348825	No	No	0.05
Osmo	HS	11807	857	4980	370	361.47	1.02	0.068	0.281666191970393	0.340630686348825	No	No	0.05
Osmo	Cartilage	11063	797	1394	103	100.43	1.03	0.049	0.404809914141144	0.404809914141144	No	No	0.05
Dex	HS	12163	1976	5155	905	837.48	1.08	0.145	0.000440215504579628	0.000880431009159257	Yes	Yes	0.05
Dex	Cartilage	11046	1795	1388	271	225.55	1.2	0.093	0.000301460315964154	0.000880431009159257	Yes	Yes	0.05
HS	Cartilage	11079	4692	1396	685	591.21	1.16	0.127	3.69928432525214e-08	2.21957059515128e-07	Yes	Yes	0.05
Osmo	Dex	11718	207	558	15	9.86	1.52	0.02	0.069516522146186	0.114348931620006	No	No	0.01
Osmo	HS	11807	208	2607	44	45.93	0.96	0.016	0.65410139727772	0.65410139727772	No	No	0.01
Osmo	Cartilage	11063	192	57	3	0.99	3.03	0.012	0.0762326210800038	0.114348931620006	No	No	0.01
Dex	HS	12163	585	2710	166	130.34	1.27	0.053	0.00023964275317544	0.00143785651905264	Yes	Yes	0.01
Dex	Cartilage	11046	519	58	4	2.73	1.47	0.007	0.289741113708553	0.347689336450264	No	No	0.01
HS	Cartilage	11079	2468	58	21	12.92	1.63	0.008	0.0109005884293637	0.032701765288091	Yes	Yes	0.01
