## Supplementary_table_4 for "Circadian transcriptome in cultured cells depends on synchronisation method and differs from *in vivo* condition"

Background	Dataset_1	Dataset_2	Annotation_category	Background_genes	Rhythmic_genes_D1	Rhythmic_genes_D2	Eligible_terms	Enriched_terms_D1	Enriched_terms_D2	Overlapping_terms	Jaccard_index	Permutation_null_mean_Jaccard	Permutation_P	Permutation_BH_adjusted_P	Conditional_hypergeometric_BH_adjusted_P	Overlapping_term_IDs_and_names
Pair-specific tested-gene background	Osmo	Dex	KEGG Pathways	11323	833	1822	351	1	1	1	1	0.003	0.003996	0.07193	0.05128	mmu04710 (Circadian rhythm)
Pair-specific tested-gene background	Osmo	Dex	Reactome	11323	833	1822	1239	1	10	0	0	8e-04	1	1	1
Pair-specific tested-gene background	Osmo	Dex	WikiPathways	11323	833	1822	166	0	0	0	0	0	1	1	1
Pair-specific tested-gene background	Osmo	HS	KEGG Pathways	11408	836	4817	351	1	2	0	0	0.004	1	1	1
Pair-specific tested-gene background	Osmo	HS	Reactome	11408	836	4817	1237	1	11	0	0	0.0008182	1	1	1
Pair-specific tested-gene background	Osmo	HS	WikiPathways	11408	836	4817	167	0	1	0	0	0	1	1	1
Pair-specific tested-gene background	Osmo	Cartilage	KEGG Pathways	10877	787	1385	351	1	7	1	0.1429	0.003286	0.02398	0.1214	0.1026	mmu04710 (Circadian rhythm)
Pair-specific tested-gene background	Osmo	Cartilage	Reactome	10877	787	1385	1222	2	4	0	0	0.0022	1	1	1
Pair-specific tested-gene background	Osmo	Cartilage	WikiPathways	10877	787	1385	166	0	0	0	0	0	1	1	1
Pair-specific tested-gene background	Dex	HS	KEGG Pathways	11693	1899	4968	353	1	3	0	0	0.002333	1	1	1
Pair-specific tested-gene background	Dex	HS	Reactome	11693	1899	4968	1255	9	13	0	0	0.004559	1	1	1
Pair-specific tested-gene background	Dex	HS	WikiPathways	11693	1899	4968	171	0	2	0	0	0	1	1	1
Pair-specific tested-gene background	Dex	Cartilage	KEGG Pathways	10871	1763	1380	351	1	8	1	0.125	0.00325	0.02697	0.1214	0.1026	mmu04710 (Circadian rhythm)
Pair-specific tested-gene background	Dex	Cartilage	Reactome	10871	1763	1380	1222	1	12	0	0	0.0008333	1	1	1
Pair-specific tested-gene background	Dex	Cartilage	WikiPathways	10871	1763	1380	169	0	1	0	0	0	1	1	1
Pair-specific tested-gene background	HS	Cartilage	KEGG Pathways	10905	4624	1388	351	0	7	0	0	0	1	1	1
Pair-specific tested-gene background	HS	Cartilage	Reactome	10905	4624	1388	1221	12	12	1	0.04348	0.006313	0.1209	0.4352	0.4041	MMU-168256 (Immune System)
Pair-specific tested-gene background	HS	Cartilage	WikiPathways	10905	4624	1388	169	2	1	1	0.5	0.004	0.008991	0.08092	0.1026	WP3626 (Microglia pathogen phagocytosis pathway)
All-mouse background	Osmo	Dex	KEGG Pathways	21840	850	1922	362	8	47	3	0.05769	0.01878	0.07792	0.1002	0.09239	mmu04710 (Circadian rhythm); mmu01100 (Metabolic pathways); mmu04141 (Protein processing in endoplasmic reticulum)
All-mouse background	Osmo	Dex	Reactome	21840	850	1922	1437	13	64	5	0.06944	0.007921	0.006993	0.01144	0.0002635	MMU-199991 (Membrane Trafficking); MMU-5653656 (Vesicle-mediated transport); MMU-392499 (Metabolism of proteins); MMU-597592 (Post-translational protein modification); MMU-1430728 (Metabolism)
All-mouse background	Osmo	Dex	WikiPathways	21840	850	1922	186	1	12	1	0.08333	0.006417	0.07792	0.1002	0.08933	WP544 (Exercise-induced circadian regulation)
All-mouse background	Osmo	HS	KEGG Pathways	21840	850	5052	362	8	167	8	0.0479	0.0214	0.001998	0.003596	0.003061	mmu04710 (Circadian rhythm); mmu01100 (Metabolic pathways); mmu00510 (N-Glycan biosynthesis); mmu04140 (Autophagy - animal); mmu04714 (Thermogenesis); mmu04142 (Lysosome biogenesis); mmu04713 (Circadian entrainment); mmu04141 (Protein processing in endoplasmic reticulum)
All-mouse background	Osmo	HS	Reactome	21840	850	5052	1437	13	281	12	0.04255	0.008893	0.000999	0.002248	9.969e-08	MMU-446203 (Asparagine N-linked glycosylation); MMU-199991 (Membrane Trafficking); MMU-948021 (Transport to the Golgi and subsequent modification); MMU-5653656 (Vesicle-mediated transport); MMU-392499 (Metabolism of proteins); MMU-199977 (ER to Golgi Anterograde Transport); MMU-6811442 (Intra-Golgi and retrograde Golgi-to-ER traffic); MMU-597592 (Post-translational protein modification); MMU-6807…
All-mouse background	Osmo	HS	WikiPathways	21840	850	5052	186	1	52	1	0.01923	0.005173	0.2697	0.3034	0.296	WP544 (Exercise-induced circadian regulation)
All-mouse background	Osmo	Cartilage	KEGG Pathways	21840	850	1626	362	8	82	3	0.03448	0.02157	0.2997	0.3173	0.2955	mmu04710 (Circadian rhythm); mmu04142 (Lysosome biogenesis); mmu04141 (Protein processing in endoplasmic reticulum)
All-mouse background	Osmo	Cartilage	Reactome	21840	850	1626	1437	13	95	1	0.009346	0.008935	0.5145	0.5145	0.5906	MMU-597592 (Post-translational protein modification)
All-mouse background	Osmo	Cartilage	WikiPathways	21840	850	1626	186	1	22	1	0.04545	0.005364	0.1189	0.1427	0.1419	WP544 (Exercise-induced circadian regulation)
All-mouse background	Dex	HS	KEGG Pathways	21840	1922	5052	362	47	167	38	0.2159	0.1136	0.000999	0.002248	6.181e-07	mmu04710 (Circadian rhythm); mmu05100 (Bacterial invasion of epithelial cells); mmu05205 (Proteoglycans in cancer); mmu01100 (Metabolic pathways); mmu05418 (Fluid shear stress and atherosclerosis); mmu04066 (HIF-1 signaling pathway); mmu01232 (Nucleotide metabolism); mmu04148 (Efferocytosis); mmu05225 (Hepatocellular carcinoma); mmu00010 (Glycolysis / Gluconeogenesis); mmu04517 (IgSF CAM signalin…
All-mouse background	Dex	HS	Reactome	21840	1922	5052	1437	64	281	56	0.1938	0.03799	0.000999	0.002248	3.318e-32	MMU-162582 (Signal Transduction); MMU-9012999 (RHO GTPase cycle); MMU-9716542 (Signaling by Rho GTPases, Miro GTPases and RHOBTB3); MMU-194315 (Signaling by Rho GTPases); MMU-9013149 (RAC1 GTPase cycle); MMU-9675108 (Nervous system development); MMU-71387 (Metabolism of carbohydrates); MMU-422475 (Axon guidance); MMU-1430728 (Metabolism); MMU-194138 (Signaling by VEGF); MMU-9013148 (CDC42 GTPase …
All-mouse background	Dex	HS	WikiPathways	21840	1922	5052	186	12	52	11	0.2075	0.05611	0.000999	0.002248	8.567e-06	WP385 (Myometrial relaxation and contraction pathways); WP65 (Insulin signaling); WP544 (Exercise-induced circadian regulation); WP85 (Focal adhesion); WP4466 (Oxidative stress and redox pathway); WP572 (EGFR1 signaling pathway); WP3625 (Tyrobp causal network in microglia); WP1763 (Mechanisms associated with pluripotency); WP2841 (Focal adhesion: PI3K-Akt-mTOR signaling pathway); WP450 (IL-2 sign…
All-mouse background	Dex	Cartilage	KEGG Pathways	21840	1922	1626	362	47	82	18	0.1622	0.09316	0.03397	0.05095	0.01049	mmu04710 (Circadian rhythm); mmu05418 (Fluid shear stress and atherosclerosis); mmu04066 (HIF-1 signaling pathway); mmu01232 (Nucleotide metabolism); mmu00010 (Glycolysis / Gluconeogenesis); mmu04517 (IgSF CAM signaling); mmu04144 (Endocytosis); mmu05230 (Central carbon metabolism in cancer); mmu04015 (Rap1 signaling pathway); mmu04510 (Focal adhesion); mmu05200 (Pathways in cancer); mmu04010 (MA…
All-mouse background	Dex	Cartilage	Reactome	21840	1922	1626	1437	64	95	23	0.1691	0.02859	0.001998	0.003596	5.315e-12	MMU-162582 (Signal Transduction); MMU-9012999 (RHO GTPase cycle); MMU-9716542 (Signaling by Rho GTPases, Miro GTPases and RHOBTB3); MMU-194315 (Signaling by Rho GTPases); MMU-9013149 (RAC1 GTPase cycle); MMU-9675108 (Nervous system development); MMU-422475 (Axon guidance); MMU-194138 (Signaling by VEGF); MMU-9013148 (CDC42 GTPase cycle); MMU-4420097 (VEGFA-VEGFR2 Pathway); MMU-8980692 (RHOA GTPas…
All-mouse background	Dex	Cartilage	WikiPathways	21840	1922	1626	186	12	22	7	0.2593	0.04385	0.000999	0.002248	0.000135	WP65 (Insulin signaling); WP544 (Exercise-induced circadian regulation); WP85 (Focal adhesion); WP572 (EGFR1 signaling pathway); WP3625 (Tyrobp causal network in microglia); WP2841 (Focal adhesion: PI3K-Akt-mTOR signaling pathway); WP450 (IL-2 signaling pathway)
All-mouse background	HS	Cartilage	KEGG Pathways	21840	5052	1626	362	167	82	61	0.3245	0.1809	0.000999	0.002248	1.761e-08	mmu04142 (Lysosome biogenesis); mmu04141 (Protein processing in endoplasmic reticulum); mmu05200 (Pathways in cancer); mmu05165 (Human papillomavirus infection); mmu05206 (MicroRNAs in cancer); mmu04110 (Cell cycle); mmu04510 (Focal adhesion); mmu05132 (Salmonella infection); mmu04010 (MAPK signaling pathway); mmu04151 (PI3K-Akt signaling pathway); mmu04933 (AGE-RAGE signaling pathway in diabetic…
All-mouse background	HS	Cartilage	Reactome	21840	5052	1626	1437	281	95	60	0.1899	0.05383	0.000999	0.002248	2.853e-21	MMU-162582 (Signal Transduction); MMU-9716542 (Signaling by Rho GTPases, Miro GTPases and RHOBTB3); MMU-194315 (Signaling by Rho GTPases); MMU-9012999 (RHO GTPase cycle); MMU-168256 (Immune System); MMU-597592 (Post-translational protein modification); MMU-195258 (RHO GTPase Effectors); MMU-69278 (Cell Cycle, Mitotic); MMU-9006934 (Signaling by Receptor Tyrosine Kinases); MMU-1640170 (Cell Cycle)…
All-mouse background	HS	Cartilage	WikiPathways	21840	5052	1626	186	52	22	16	0.2759	0.09456	0.000999	0.002248	8.922e-06	WP572 (EGFR1 signaling pathway); WP3625 (Tyrobp causal network in microglia); WP3626 (Microglia pathogen phagocytosis pathway); WP407 (Kit receptor signaling pathway); WP2573 (Primary focal segmental glomerulosclerosis (FSGS)); WP488 (Alpha 6 beta 4 integrin signaling pathway); WP65 (Insulin signaling); WP373 (IL-3 signaling pathway); WP85 (Focal adhesion); WP450 (IL-2 signaling pathway); WP2292 …
