## Supplementary_table_1 for "Circadian transcriptome in cultured cells depends on synchronisation method and differs from *in vivo* condition"

gene	n_datasets	mean_crp	sd_crp	range_crp	circ_sd_crp	phases	crp_values	dist_osmo_dex_h	dist_osmo_hs_h	dist_dex_hs_h	max_pairwise_dist_h	three_way_concordant	classification	is_core_clock
Arhgap44	3	0	0	0	0	Osmo:8, Dex:12, HS:24	Osmo:0.0, Dex:0.0, HS:0.0	0	0	0	0	TRUE	Clock-controlled	FALSE
Bmal1	3	0	0	0	0	Osmo:8, Dex:12, HS:24	Osmo:0.0, Dex:0.0, HS:0.0	0	0	0	0	TRUE	Clock-controlled	TRUE
Cry1	3	-4	0	0	0	Osmo:4, Dex:8, HS:20	Osmo:-4.0, Dex:-4.0, HS:-4.0	0	0	0	0	TRUE	Clock-controlled	TRUE
Npas2	3	0	0	0	0	Osmo:8, Dex:12, HS:24	Osmo:0.0, Dex:0.0, HS:0.0	0	0	0	0	TRUE	Clock-controlled	TRUE
Nr1d2	3	12	0	0	0	Osmo:20, Dex:24, HS:12	Osmo:12.0, Dex:12.0, HS:12.0	0	0	0	0	TRUE	Clock-controlled	TRUE
Cnnm1	3	2.66666666666667	2.3094010767585	4	0.501312705086263	Osmo:12, Dex:12, HS:4	Osmo:4.0, Dex:0.0, HS:4.0	4	0	4	4	TRUE	Clock-controlled	FALSE
Cys1	3	-5.33333333333333	2.3094010767585	4	0.501312705086263	Osmo:4, Dex:8, HS:16	Osmo:-4.0, Dex:-4.0, HS:-8.0	0	4	4	4	TRUE	Clock-controlled	FALSE
Eif5a2	3	-5.33333333333333	2.3094010767585	4	0.501312705086263	Osmo:4, Dex:4, HS:20	Osmo:-4.0, Dex:-8.0, HS:-4.0	4	0	4	4	TRUE	Clock-controlled	FALSE
Gprasp2	3	5.33333333333333	11.5470053837925	20	0.501312705086263	Osmo:20, Dex:24, HS:16	Osmo:12.0, Dex:12.0, HS:-8.0	0	4	4	4	TRUE	Clock-controlled	FALSE
Gramd4	3	2.66666666666667	2.3094010767585	4	0.501312705086263	Osmo:12, Dex:16, HS:24	Osmo:4.0, Dex:4.0, HS:0.0	0	4	4	4	TRUE	Clock-controlled	FALSE
Herpud1	3	-5.33333333333333	2.3094010767585	4	0.501312705086263	Osmo:4, Dex:4, HS:20	Osmo:-4.0, Dex:-8.0, HS:-4.0	4	0	4	4	TRUE	Clock-controlled	FALSE
Nr1d1	3	10.6666666666667	2.3094010767585	4	0.501312705086263	Osmo:20, Dex:24, HS:8	Osmo:12.0, Dex:12.0, HS:8.0	0	4	4	4	TRUE	Clock-controlled	TRUE
Per3	3	-5.33333333333333	2.3094010767585	4	0.501312705086263	Osmo:4, Dex:8, HS:16	Osmo:-4.0, Dex:-4.0, HS:-8.0	0	4	4	4	TRUE	Clock-controlled	TRUE
Rccd1	3	9.33333333333333	2.3094010767585	4	0.501312705086263	Osmo:16, Dex:24, HS:8	Osmo:8.0, Dex:12.0, HS:8.0	4	0	4	4	TRUE	Clock-controlled	FALSE
Sft2d3	3	-2.66666666666667	2.3094010767585	4	0.501312705086263	Osmo:8, Dex:8, HS:20	Osmo:0.0, Dex:-4.0, HS:-4.0	4	4	0	4	TRUE	Clock-controlled	FALSE
Sh3pxd2a	3	-1.33333333333333	2.3094010767585	4	0.501312705086263	Osmo:4, Dex:12, HS:24	Osmo:-4.0, Dex:0.0, HS:0.0	4	4	0	4	TRUE	Clock-controlled	FALSE
Shld1	3	-2.66666666666667	2.3094010767585	4	0.501312705086263	Osmo:8, Dex:8, HS:20	Osmo:0.0, Dex:-4.0, HS:-4.0	4	4	0	4	TRUE	Clock-controlled	FALSE
Tmem165	3	-5.33333333333333	2.3094010767585	4	0.501312705086263	Osmo:4, Dex:4, HS:20	Osmo:-4.0, Dex:-8.0, HS:-4.0	4	0	4	4	TRUE	Clock-controlled	FALSE
Tor1aip2	3	10.6666666666667	2.3094010767585	4	0.501312705086263	Osmo:20, Dex:24, HS:8	Osmo:12.0, Dex:12.0, HS:8.0	0	4	4	4	TRUE	Clock-controlled	FALSE
Tspan4	3	-5.33333333333333	2.3094010767585	4	0.501312705086263	Osmo:4, Dex:4, HS:20	Osmo:-4.0, Dex:-8.0, HS:-4.0	4	0	4	4	TRUE	Clock-controlled	FALSE
Yes1	3	1.33333333333333	2.3094010767585	4	0.501312705086263	Osmo:8, Dex:16, HS:24	Osmo:0.0, Dex:4.0, HS:0.0	4	0	4	4	TRUE	Clock-controlled	FALSE
Dync1h1	3	6.66666666666667	2.3094010767585	4	0.501312705086263	Osmo:16, Dex:20, HS:4	Osmo:8.0, Dex:8.0, HS:4.0	0	4	4	4	TRUE	Clock-controlled	FALSE
Per2	3	-6.66666666666667	2.3094010767585	4	0.501312705086263	Osmo:4, Dex:4, HS:16	Osmo:-4.0, Dex:-8.0, HS:-8.0	4	4	0	4	TRUE	Clock-controlled	TRUE
Cbx4	3	0	10.5830052442584	20	0.900516638500549	Osmo:20, Dex:4, HS:20	Osmo:12.0, Dex:-8.0, HS:-4.0	4	8	4	8	FALSE	Variable	FALSE
Dbp	3	0	10.5830052442584	20	0.900516638500549	Osmo:4, Dex:4, HS:12	Osmo:-4.0, Dex:-8.0, HS:12.0	4	8	4	8	FALSE	Variable	TRUE
Rabl6	3	0	10.5830052442584	20	0.900516638500549	Osmo:4, Dex:24, HS:16	Osmo:-4.0, Dex:12.0, HS:-8.0	8	4	4	8	FALSE	Variable	FALSE
Rilpl2	3	-4	4	8	0.900516638500549	Osmo:4, Dex:12, HS:16	Osmo:-4.0, Dex:0.0, HS:-8.0	4	4	8	8	FALSE	Variable	FALSE
Ryk	3	0	4	8	0.900516638500549	Osmo:4, Dex:12, HS:4	Osmo:-4.0, Dex:0.0, HS:4.0	4	8	4	8	FALSE	Variable	FALSE
Sdcbp	3	0	10.5830052442584	20	0.900516638500549	Osmo:4, Dex:4, HS:12	Osmo:-4.0, Dex:-8.0, HS:12.0	4	8	4	8	FALSE	Variable	FALSE
Sulf1	3	-4	4	8	0.900516638500549	Osmo:4, Dex:4, HS:24	Osmo:-4.0, Dex:-8.0, HS:0.0	4	4	8	8	FALSE	Variable	FALSE
Swap70	3	8	4	8	0.900516638500549	Osmo:16, Dex:16, HS:12	Osmo:8.0, Dex:4.0, HS:12.0	4	4	8	8	FALSE	Variable	FALSE
Tef	3	0	10.5830052442584	20	0.900516638500549	Osmo:4, Dex:4, HS:12	Osmo:-4.0, Dex:-8.0, HS:12.0	4	8	4	8	FALSE	Variable	TRUE
Trmt13	3	0	10.5830052442584	20	0.900516638500549	Osmo:20, Dex:4, HS:20	Osmo:12.0, Dex:-8.0, HS:-4.0	4	8	4	8	FALSE	Variable	FALSE
Rpl37rt	3	-1.33333333333333	4.61880215351701	8	1.0481470739682	Osmo:4, Dex:8, HS:4	Osmo:-4.0, Dex:-4.0, HS:4.0	0	8	8	8	FALSE	Variable	FALSE
S100a11	3	-1.33333333333333	4.61880215351701	8	1.0481470739682	Osmo:4, Dex:8, HS:4	Osmo:-4.0, Dex:-4.0, HS:4.0	0	8	8	8	FALSE	Variable	FALSE
Sema4d	3	9.33333333333333	4.61880215351701	8	1.0481470739682	Osmo:12, Dex:24, HS:12	Osmo:4.0, Dex:12.0, HS:12.0	8	8	0	8	FALSE	Variable	FALSE
Sox11	3	-1.33333333333333	4.61880215351701	8	1.0481470739682	Osmo:4, Dex:16, HS:20	Osmo:-4.0, Dex:4.0, HS:-4.0	8	0	8	8	FALSE	Variable	FALSE
Tubg2	3	6.66666666666667	4.61880215351701	8	1.0481470739682	Osmo:20, Dex:16, HS:4	Osmo:12.0, Dex:4.0, HS:4.0	8	8	0	8	FALSE	Variable	FALSE
Txnip	3	1.33333333333333	4.61880215351701	8	1.0481470739682	Osmo:4, Dex:16, HS:4	Osmo:-4.0, Dex:4.0, HS:4.0	8	8	0	8	FALSE	Variable	FALSE
Actr2	3	6.66666666666667	9.23760430703401	16	1.04814707396821	Osmo:4, Dex:24, HS:12	Osmo:-4.0, Dex:12.0, HS:12.0	8	8	0	8	FALSE	Variable	FALSE
Ostf1	3	6.66666666666667	9.23760430703401	16	1.04814707396821	Osmo:4, Dex:24, HS:12	Osmo:-4.0, Dex:12.0, HS:12.0	8	8	0	8	FALSE	Variable	FALSE
3110040N11Rik	3	1.33333333333333	9.23760430703401	16	1.04814707396821	Osmo:4, Dex:24, HS:20	Osmo:-4.0, Dex:12.0, HS:-4.0	8	0	8	8	FALSE	Variable	FALSE
Zfp692	3	1.33333333333333	9.23760430703401	16	1.04814707396821	Osmo:20, Dex:8, HS:20	Osmo:12.0, Dex:-4.0, HS:-4.0	8	8	0	8	FALSE	Variable	FALSE
Emc3	3	1.33333333333333	6.11010092660779	12	1.48230380736751	Osmo:4, Dex:12, HS:8	Osmo:-4.0, Dex:0.0, HS:8.0	4	12	8	12	FALSE	Variable	FALSE
Fam13b	3	2.66666666666667	6.11010092660779	12	1.48230380736751	Osmo:4, Dex:20, HS:4	Osmo:-4.0, Dex:8.0, HS:4.0	12	8	4	12	FALSE	Variable	FALSE
Hscb	3	1.33333333333333	6.11010092660779	12	1.48230380736751	Osmo:16, Dex:12, HS:20	Osmo:8.0, Dex:0.0, HS:-4.0	8	12	4	12	FALSE	Variable	FALSE
Rab4a	3	-1.33333333333333	6.11010092660779	12	1.48230380736751	Osmo:12, Dex:12, HS:16	Osmo:4.0, Dex:0.0, HS:-8.0	4	12	8	12	FALSE	Variable	FALSE
Tab3	3	2.66666666666667	6.11010092660779	12	1.48230380736751	Osmo:4, Dex:16, HS:8	Osmo:-4.0, Dex:4.0, HS:8.0	8	12	4	12	FALSE	Variable	FALSE
Tmtc3	3	2.66666666666667	6.11010092660779	12	1.48230380736751	Osmo:4, Dex:20, HS:4	Osmo:-4.0, Dex:8.0, HS:4.0	12	8	4	12	FALSE	Variable	FALSE
B3galnt1	3	-1.33333333333333	8.32666399786453	16	1.48230380736751	Osmo:4, Dex:4, HS:8	Osmo:-4.0, Dex:-8.0, HS:8.0	4	12	8	12	FALSE	Variable	FALSE
Limk2	3	4	6.92820323027551	12	1.48230380736751	Osmo:16, Dex:8, HS:8	Osmo:8.0, Dex:-4.0, HS:8.0	12	0	12	12	FALSE	Variable	FALSE
Lrp12	3	1.33333333333333	10.0664459136943	20	1.48230380736751	Osmo:8, Dex:4, HS:12	Osmo:0.0, Dex:-8.0, HS:12.0	8	12	4	12	FALSE	Variable	FALSE
Mroh1	3	0	6.92820323027551	12	1.48230380736751	Osmo:12, Dex:16, HS:16	Osmo:4.0, Dex:4.0, HS:-8.0	0	12	12	12	FALSE	Variable	FALSE
P2ry10b	3	4	6.92820323027551	12	1.48230380736751	Osmo:4, Dex:20, HS:8	Osmo:-4.0, Dex:8.0, HS:8.0	12	12	0	12	FALSE	Variable	FALSE
Pacc1	3	8	6.92820323027551	12	1.48230380736751	Osmo:8, Dex:24, HS:12	Osmo:0.0, Dex:12.0, HS:12.0	12	12	0	12	FALSE	Variable	FALSE
Pdcl	3	5.33333333333333	6.11010092660779	12	1.48230380736751	Osmo:8, Dex:16, HS:12	Osmo:0.0, Dex:4.0, HS:12.0	4	12	8	12	FALSE	Variable	FALSE
Per1	3	2.66666666666667	10.0664459136943	20	1.48230380736751	Osmo:20, Dex:4, HS:4	Osmo:12.0, Dex:-8.0, HS:4.0	4	8	12	12	FALSE	Variable	TRUE
Rab36	3	5.33333333333333	6.11010092660779	12	1.48230380736751	Osmo:20, Dex:12, HS:4	Osmo:12.0, Dex:0.0, HS:4.0	12	8	4	12	FALSE	Variable	FALSE
Sptlc2	3	5.33333333333333	8.32666399786453	16	1.48230380736751	Osmo:4, Dex:20, HS:12	Osmo:-4.0, Dex:8.0, HS:12.0	12	8	4	12	FALSE	Variable	FALSE
Tle2	3	4	6.92820323027551	12	1.48230380736751	Osmo:4, Dex:20, HS:8	Osmo:-4.0, Dex:8.0, HS:8.0	12	12	0	12	FALSE	Variable	FALSE
Zfp414	3	2.66666666666667	10.0664459136943	20	1.48230380736751	Osmo:20, Dex:16, HS:16	Osmo:12.0, Dex:4.0, HS:-8.0	8	4	12	12	FALSE	Variable	FALSE
Creb5	3	4	8	16	8.6034276064568	Osmo:4, Dex:24, HS:4	Osmo:-4.0, Dex:12.0, HS:4.0	8	8	8	8	FALSE	Variable	FALSE
Gabpa	3	4	8	16	8.6034276064568	Osmo:4, Dex:24, HS:4	Osmo:-4.0, Dex:12.0, HS:4.0	8	8	8	8	FALSE	Variable	FALSE
Ppox	3	4	8	16	8.6034276064568	Osmo:20, Dex:16, HS:20	Osmo:12.0, Dex:4.0, HS:-4.0	8	8	8	8	FALSE	Variable	FALSE
