## Supplementary_table_3 for "Circadian transcriptome in cultured cells depends on synchronisation method and differs from *in vivo* condition"

gene	Osmo	Dex	HS	Cartilage
Bmal1	8	12	24	20
Clock	4	NA	4	NA
Per1	20	4	4	20
Per2	4	4	16	16
Per3	4	8	16	16
Cry1	4	8	20	20
Cry2	NA	4	NA	20
Nr1d1	20	24	8	8
Nr1d2	20	24	12	NA
Dbp	4	4	12	8
Tef	4	4	12	16
Npas2	8	12	24	24
